# Genomics of altitude-associated wing shape in two tropical butterflies

**DOI:** 10.1101/2020.12.05.412882

**Authors:** Gabriela Montejo-Kovacevich, Patricio A. Salazar, Sophie H. Smith, Kimberly Gavilanes, Caroline N. Bacquet, Yingguang Frank Chan, Chris D. Jiggins, Joana I. Meier, Nicola J. Nadeau

**Affiliations:** Department of Zoology, University of Cambridge, Cambridge, CB2 3EJ, UK; Animal and Plant Sciences, University of Sheffield, Sheffield, S9 2TN, UK; Universidad Regional Amazónica de Ikiam, Tena, Ecuador; Friedrich Miescher Laboratory of the Max Planck Society, Max Planck Ring 9, 72076 Tübingen, Germany; St John’s College, University of Cambridge, Cambridge, CB2 3EJ, UK

## Abstract

Understanding how organisms adapt to their local environment is central to evolution. With new whole-genome sequencing technologies and the explosion of data, deciphering the genomic basis of complex traits that are ecologically relevant is becoming increasingly feasible. Here we study the genomic basis of wing shape in two Neotropical butterflies that inhabit large geographical ranges. *Heliconius* butterflies at high elevations have been shown to generally have rounder wings than those in the lowlands. We reared over 1100 butterflies from 71 broods of *H. erato* and *H. melpomene* in common-garden conditions and show that wing aspect ratio, i.e. elongatedness, is highly heritable in both species and elevation-associated wing shape differences are maintained. Genome-wide associations with a published dataset of 666 whole genomes from across a hybrid zone, uncovered a highly polygenic basis to wing shape variation in the wild. We identify several genes that have roles in wing morphogenesis or wing shape variation in *Drosophila* flies, making them promising candidates for future studies. There was little evidence for molecular parallelism in the two species, with only one shared candidate gene, nor for a role of the four known colour pattern loci, except for *optix* in *H. erato*. Thus, we present the first insights into the heritability and genomic basis of within-species wing shape in two *Heliconius* species, adding to a growing body of evidence that polygenic adaptation may underlie many ecologically relevant traits.
