## Supplementary Table for "Genomics of altitude-associated wing shape in two tropical butterflies"

### Sheet: era.shape.gwas.zoom.outliers.12
CHR	scaff	zoom.no	bp.min	bp.max	LRT.pval_median.min1	LRT.pval_median.min2	LRT.pval_min.min1	LRT.pval_min.min2	LRT.pval_min.min1.pos	LRT.pval_min.min2.pos	gene.number.within.region	pos.min1.min2	closest.gene.region	gene	closest.gene.pos	abbreviation.on.plot	closest.gene.name.flybase.protein(score,Evalue)	uniprot blastp id (species, e value,score, ident)	ncbi blastp (species, query cover, e value)	fst.peak	present.main.text
1	Herato0101	1.1	15549530	15990960	0.00903267	0.0107322	1.07311e-05	3.32478e-05	15799776	15555044	1	Herato0101:15799088-15801341	Herato0101: 15,784,579-15,796,740	evm.model.Herato0101.595	upstream but within peak	su(dx)	Su(dx)-P(F,E,A,B,C) E3 ubiquitin-protein ligase Suppressor of deltex 1028.85 0	E3 ubiquitin-protein ligase Su(Dx) (Bicyclus anynana) E-value: 0.0 Score: 3,864 Ident.: 82.2%	E3 ubiquitin-protein ligase Su(dx) isoform X1 [Vanessa tameamea] 1449 1449 100% 0.0 80.89%	yes	y
	Herato0101										2		Herato0101:15798696-15802700	evm.model.Herato0101.596	middle, within		AlaRS-PA 1377.84 0	Alanine--tRNA ligase (Danaus plexippus plexippus)	alanine--tRNA ligase, cytoplasmic [Vanessa tameamea] 1793 1793 99% 0.0 88.92%	yes	n
1	Herato0101	1.2	17409520	17790903	0.00797442	0.0084329	1.60268e-05	1.79026e-05	17600998	17685849	1	Herato0101:17600433-17600849	Herato0101: 17,598,618-17,600,135	evm.model.Herato0101.695.1	upstream		no good hit	tubulin polyglutamylase complex subunit 2 (Bicyclus anynana) E-value: 7e-112 Score: 831 Ident.: 87.8%	tubulin polyglutamylase complex subunit 2 [Aphantopus hyperantus] 301 301 91% 1e-102 87.21%	no	n
	Herato0101										2		Herato0101: 17,602,416-17,615,270	evm.model.Herato0101.696	downstream	vari	vari-PD Dmel 612.453 3.6773e-175	MAGUK p55 subfamily member 6 isoform X1 (Bicyclus anynana)	MAGUK p55 subfamily member 6 isoform X1 [Bicyclus anynana] 1137 1137 100% 0.0 90.86%	no	y
7	Herato0701	7.2	18954532	19096729	0.00367796	0.00388044	1.50853e-05	3.38325e-05	19065352	19022933	1	Herato0701:19051639-19051889	Herato0701: 19,049,755-19,050,666		upstream, within					yes	n
	Herato0701										2		Herato0701: 19,054,719-19,057,553	evm.model.Herato0701.777	middle, within	trpRS	TrpRS-m-PB Dmel 272.322 3.7566e-73	Tryptophanyl-tRNA synthetase (Danaus plexippus plexippus) E-value: 6e-143 Score: 1,067 Ident.: 74.6%	tryptophan--tRNA ligase, mitochondrial [Danaus plexippus plexippus] 435 435 87% 1e-150 71.19%	yes	y
10	Herato1003	10.1	3181671	3683093	0.00147927	0.0032477	8.47669e-07	3.39184e-05	3436295	3435199	1	Herato1003:3434524-3434756	Herato1003: 3,315,294-3,432,183	evm.model.Herato1003.102	upstream,within	corin	Corin-PC Dmel 813.527 0	atrial natriuretic peptide-converting enzyme-like (Bicyclus anynana) E-value: 0.0 Score: 4,536 Ident.: 84.5%	atrial natriuretic peptide-converting enzyme [Aphantopus hyperantus] 1657 1657 99% 0.0 88.53%	yes	y
11	Herato1108	11	6289827	6490892	0.00222371	0.00285307	4.95608e-06	2.66013e-05	6393783	6384964	1	Herato1108:6393616-6393991	Herato1108: 6,389,675-6,392,131	evm.model.Herato1108.268	upstream		not great hits	pseudouridine-metabolizing bifunctional protein C1861.05-like (Bicyclus anynana)	Select seq ref|XP_034840817.1| pseudouridine-metabolizing bifunctional protein C1861.05 [Aphantopus hyperantus] 222 222 97% 5e-68 71.53%	n	n
	Herato1108										2		Herato1108:6396202-6399939	evm.model.Herato1108.269	downstream	pickel	pickel pck-PC Dmel 257.299 9.06635e-69	uncharacterized protein LOC112047290 (Bicyclus anynana) E-value: 3.3e-167 Score: 1,200 Ident.: 90.7%	pickel [Anopheles darlingi] 305 305 96% 4e-103 59.49%	n	y
12	Herato1201	12.1	98508	579401	0.00726766	0.01354	4.60948e-05	4.98383e-05	578565	344569	1	Herato1201:344400-344590	Herato1201: 160,643-279,769	evm.model.Herato1201.9	upstream	trypsin-7	CG45002-PE Dmel 322.398 1.21931e-87 1427 1541 84% 0.0 88.93%	inactive dipeptidyl peptidase 10-like (Bombyx mandarina) E-value: 0.0 Score: 3,431 Ident.: 64.8%	inactive dipeptidyl peptidase 10-like [Vanessa tameamea] 1427 1541 84% 0.0 88.93%	n	n
	Herato1201										2		Herato1201: 404,692-459,338	evm.model.Herato1201.11	downstream		epsilonTry-PA Dmel 122.479 9.41095e-28	Trypsin-7 (Danaus plexippus plexippus) E-value: 0.0 Score: 1,801 Ident.: 68.4%	transmembrane protease serine 11G-like [Aphantopus hyperantus] 743 743 94% 0.0 69.73% | trypsin	n	y
12	Herato1202	12.2	5086923	5298128	0.00382466	0.00749342	1.45491e-06	1.69873e-06	5182956	5087661	1	Herato1202:5191025-5191161	Herato1202: 5,162,546-5,191,555	evm.model.Herato1202.201	upstream within	vgr	yolkless yl-PA Dmel 627.476 3.76157e-179	Putative vitellogenin receptor (Papilio machaon) E-value: 0.0 Score: 5,676 Ident.: 55.0%	putative vitellogenin receptor [Vanessa tameamea] 2164 2164 99% 0.0 57.17%	n	y
	Herato1202										2		Herato1202: 5,191,863-5,193,071 r	evm.model.Herato1202.202	downstream small		Rpt6-PA Dmel 794.653 0	26S proteasome regulatory subunit 8 (Manduca sexta)	26S proteasome regulatory subunit 8 [Hyposmocoma kahamanoa] 819 819 100% 0.0 99.75%	n	n
13	Herato1301	13	14598918	15039622	0.004054	0.00718221	2.32248e-05	3.5265e-05	14651849	14851226	1	Herato1301:14855174-14855376			upstream		Sep2-PA Dmel 733.021 0	septin-2 (Galleria mellonella) E-value: 0.0 Score: 2,069 Ident.: 94.7%	septin-2 [Helicoverpa armigera] 825 825 100% 0.0 93.79%	yes	n
	Herato1301										2		Herato1301: 14,924,264-15,038,574	evm.model.Herato1301.557.1	downstream	rugose	rugose rg-PO Dmel 1012.68 0	neurobeachin isoform X5 (Bombyx mandarina) E-value: 0.0 Score: 9,203 Ident.: 82.1%	Select seq ref|XP_026498241.1| neurobeachin-like [Vanessa tameamea] 2806 4086 95% 0.0 88.49%	yes	y
18	Herato1801	18.1	263364	2265182	0.00458613	0.00484586	1.96145e-05	2.40643e-05	876180	2082699	1	Herato1801:1382915-1383858	Herato1801: 1,239,943-1,251,211	evm.model.Herato1801.64	upstream	optix				yes	y
18	Herato1801	18.2	3912477	4085012	0.00737228	0.0344941	5.79629e-05	0.000135622	4019106	3953215	1	Herato1801:4019579-4019829	Herato1801: 4,006,387-4,028,842 r	evm.model.Herato1801.138	within	MCT9	CG8468-PB Dmel 577.015 1.88403e-164	MFS domain-containing protein (Danaus plexippus plexippus) E-value: 0.0 Score: 2,757 Ident.: 81.6% |||	monocarboxylate transporter 9 [Vanessa tameamea] 1149 1149 92% 0.0 86.74%	yes	y
18	Herato1805	18.3	6919648	6995739	0.00241624	0.00242969	9.72459e-05	0.000128694	6962407	6970394	1	Herato1805:6957961-6958110	Herato1805:6945044-6954988	evm.model.Herato1805.195	upstream, not within	JHBP/to	CG10407-PB Haemolymph_juvenile_hormone-bd Dmel 120.939 9.42628e-28	circadian clock-controlled protein-like (Bicyclus anynana) E-value: 4.7e-125 Score: 928 Ident.: 75.7%	protein takeout-like isoform X1 [Vanessa tameamea] 379 379 99% 9e-133 75.53% XP_026488523.1 Select seq ref|XP_023935667.1| || circadian clock-controlled protein-like [Bicyclus anynana] 371 371 99% 1e-129 75.74%	n	y
	Herato1805										2				within small		CG31548-PA Dmel 363.614 8.56298e-101	Short-chain dehydrogenease/reductase (Danaus plexippus plexippus)	3-oxoacyl-[acyl-carrier-protein] reductase FabG-like [Danaus plexippus plexippus] 496 496 100% 2e-178 94.49%	n	n
	Herato1805										3		Herato1805:6958061-6960586	evm.model.Herato1805.197	within		alphaTub84B-PA Dmel 284.263 1.15173e-76 α-Tubulin at 84B	Tubulin alpha chain (Operophtera brumata)	tubulin alpha chain-like [Bicyclus anynana] 398 569 100% 1e-135 85.22%	n	n
	Herato1805										4		Herato1805: 6,961,008-6,966,183	evm.model.Herato1805.198	within (top min)		CG3803-PA Dmel 449.899 2.06426e-126	cytochrome c oxidase assembly protein COX15 homolog (Bicyclus anynana) E-value: 0.0 Score: 1,691 Ident.: 76.2%	cytochrome c oxidase assembly protein COX15 homolog [Aphantopus hyperantus] 686 686 100% 0.0 77.34%	n	n
21	Herato2101	21	11638759	11960407	0.000955802	0.000981256	1.22231e-05	1.23945e-05	11800093	11665627	1	Herato2101:11800465-11800678	Herato2101: 11,671,139-11,775,749	evm.model.Herato2101.392	upstream	pasi	CG13288-PB Dmel 131.724 5.60758e-31	uncharacterized protein LOC116777930 isoform X2 [Danaus plexippus plexippus] 423 423 100% 1e-149 91.67%	Uncharacterized protein (Danaus plexippus plexippus)	n	y
	Herato2101										2		Herato2101: 11,807,306-11,840,452	evm.model.Herato2101.393	downstream		CG2812-PA Dmel 433.335 3.14883e-121	WD repeat-containing protein 47 isoform X2 (Galleria mellonella) E-value: 0.0 Score: 2,680 Ident.: 85.7%	WD repeat-containing protein 47 isoform X2 [Vanessa tameamea] 1082 1082 100% 0.0 89.80%	n	n

### Sheet: mel.shape.gwas.zoom.outliers16
scaff	zoom.no	bp.min	bp.max	LRT.pval_min.min1	LRT.pval_min.min2	LRT.pval_min.min1.pos	LRT.pval_min.min2.pos	pos.min1.min2	gene	closest.gene.region	gene.name	closest.gene.pos	abbreviation.on.plot	closest.gene.name.flybase.protein(score,Evalue)	uniprot blastp id (species, e value,score, ident)	ncbi blastp (species, query cover, e value)	fst.peak	included.in.main.text.table
Hmel201001o	1.1	4459653	4610299	5.68791e-06	4.11406e-05	4523512	4534633	Hmel201001o:4523512-4534633	1	Hmel201001o: 4,503,769-4,510,131	HMEL014531g1.t1	upstream, then copies	punch	PUNCH Pu-PA 404.831 4.33384e-113 (same gtp)	GTP cyclohydrolase 1 isoform X1 (Galleria mellonella)	GTP cyclohydrolase 1 isoform X1 [Vanessa tameamea] 555 555 91% 0.0 94.16%	y	y
Hmel201001o	1.2	11249327	11490272	9.69899e-06	1.41127e-05	11378886	11377025	Hmel201001o:11377025-11378886	1	Hmel201001o: 11,360,347-11,380,055	HMEL011641g1.t1	within	tefu	telomerefusion tefu-PB Dmel 443.351 1.41642e-123	serine-protein kinase ATM (Bicyclus anynana) E-value: 0.0 Score: 8,208 Ident.: 55.5%	Select seq ref|XP_026487404.1| serine-protein kinase ATM [Vanessa tameamea] 3388 3388 99% 0.0 59.48%	yes, low	y
Hmel203003o	3	9654425	9773080	5.67424e-05	8.50158e-05	9715600	9690279	Hmel203003o:9626093-9715251	1	Hmel203003o: 9,699,462-9,712,140	HMEL017401g1.t1	upstream close		Cad87A-PA Dmel 1010.75	cadherin-87A-like isoform X1 (Bicyclus anynana) E-value: 0.0 Score: 5,778 Ident.: 77.2%	cadherin-87A-like isoform X1 [Vanessa tameamea] 2278 2581 99% 0.0 78.53%	n	n
									2	Hmel203003o: 9,717,210-9,723,249	HMEL017401g3.t1	downstream	cad78A	Cad87A-PA Dmel 367.081 1.43782e-101	A0A6J1NTJ8_BICAN - cadherin-87A-like isoform X2 - Bicyclus anynana	Select seq ref|XP_023948467.1| cadherin-87A-like isoform X2 [Bicyclus anynana] 632 721 96% 0.0 79.95%	n	y
Hmel205001o	5.1	1899221	1965106	6.53121e-05	7.35145e-05	1934666	1932581	Hmel205001o:1932581-1934666	1	Hmel205001o: 1,931,730-1,935,771	HMEL016253g1.t1	within	daxx	Daxx-PB Dmel 73.1738 8.31505e-13	Daxx (Danaus plexippus plexippus) E-value: 9.4e-119 Score: 941 Ident.: 38.8%	death domain-associated protein 6-like [Danaus plexippus plexippus] 328 328 99% 2e-103 38.01%	yes, low	y
Hmel205001o	5.2	6474240	6587799	0.000110655	0.000166964	6529419	6528591	Hmel205001o:6528591-6529419	1	Hmel205001o: 6,528,182-6,531,696	HMEL036769g1.t1	within	elba	insensitive insv-PB Dmel 115.161 7.72493e-26 not gretat- NOTCH SIGNALLING	early boundary activity protein 1-like (Bicyclus anynana) ben domain E-value: 2.4e-63 Score: 532 Ident.: 41.7%	early boundary activity protein 1-like [Bicyclus anynana] 200 200 94% 1e-59 42.39%	n	y
Hmel205001o	5.3	9514674	9685214	0.000114485	0.000246093	9602773	9603537	Hmel205001o:9602773-9603537	1	Hmel205001o: 9,598,698-9,611,666	HMEL036887g1.t1	within	dok	Dok-PA Dmel 42.743 0.00205621	IRS-type PTB domain-containing protein (Helicoverpa armigera) E-value: 0.0 Score: 3,870 Ident.: 76.9%	Protein Dok-7 [Papilio xuthus] 1350 1350 97% 0.0 70.65%	n	y
Hmel206001o	6	10305316	10406914	7.47549e-05	0.000277573	10355128	10351414	Hmel206001o:10351414-10355128	1			within					n	n
									2	Hmel206001o: 10,481,320-10,492,021	HMEL037170g1.t1	downstream	zfh1	zfh1-PE Dmel 288.115 2.56567e-77	zinc finger protein 1 isoform X2 (Galleria mellonella)	zinc finger protein 1 isoform X2 [Vanessa tameamea] 1476 1476 100% 0.0 87.37%	n	y
Hmel207001o	7.2	10781646	10882686	7.8135e-05	0.000141858	10841723	10842302	Hmel207001o:10841723-10842302	1	Hmel207001o: 10,816,830-10,836,267	HMEL037673g1.t1	upstream, large		Spinophilin- Spn-PI Dmel 426.787 8.0185e-119	Spinophilin isoform I (Danaus plexippus plexippus) E-value: 0.0 Score: 4,952 Ident.: 71.1%	neurabin-1 isoform X1 [Pieris rapae] 1796 1796 99% 0.0 67.01%	y	n
									2	Hmel207001o: 10,842,092-10,843,505	l HMEL016334g1.t1	within downstream	pak1	CG12608-PA Dmel 243.432 2.47278e-64	p21-activated protein kinase-interacting protein 1-like (Bicyclus anynana) E-value: 0.0 Score: 1,607 Ident.: 78.9%	p21-activated protein kinase-interacting protein 1-like [Aphantopus hyperantus] 613 613 94% 0.0 79.78%	y	y
Hmel207001o	7.3	13585374	13955699	7.59325e-05	0.000115818	13758187	13736043	Hmel207001o:13759333-13759734	1	Hmel207001o: 13,681,369-13,694,558	HMEL010451g1.t1	upstream	knrl	knrl-PB Dmel 213.001 3.11133e-55	knirps-related protein-like (Bicyclus anynana) E-value: 0.0 Score: 1,791 Ident.: 91.6%	knirps-related protein-like [Danaus plexippus plexippus] 628 628 100% 0.0 91.33%	n	y
									2	Hmel207001o: 13,761,688-13,764,716	HMEL003943g1.t1	downstream		Bub3-PB Dmel 434.876 4.63505e-122	mitotic checkpoint protein BUB3 (Bicyclus anynana) E-value: 0.0 Score: 1,711 Ident.: 96.1%	mitotic checkpoint protein BUB3 [Vanessa tameamea] 682 682 100% 0.0 96.69%	n	n
Hmel209001o	9	7458305	7563384	1.87368e-07	1.2356e-05	7462651	7504353	Hmel209001o:7462651-7504353	1	Hmel209001o: 7,500,334-7,518,519	HMEL009258g1.t1	upstream, large	naam	Naam-PB Dmel 506.908 1.05995e-143	Putative pyrazinamidase/nicotinamidase (Danaus plexippus plexippus) E-value: 0.0 Score: 1,647 Ident.: 81.8%	Pyrazinamidase/nicotinamidase [Papilio machaon] 633 633 100% 0.0 77.92%	n	y
Hmel210001o	10.1	8314546	8475046	2.64893e-05	0.000184583	8432614	8416686	Hmel210001o:8416686-8432614	1	Hmel210001o: 8,372,780-8,388,362	HMEL030728g1.t1	upstream, large	lix1	lft-PB Dmel 339.732 1.71394e-93	protein limb expression 1 homolog isoform X1 (Galleria mellonella) E-value: 2.9e-166 Score: 1,201 Ident.: 87.3%	protein limb expression 1 homolog isoform X1 [Vanessa tameamea] 489 489 100% 5e-175 90.04%	n	y
Hmel210001o	10.2	16771345	16924636	0.000166062	0.000168008	16847662	16877687	Hmel210001o:16847340-16847580	1	Hmel210001o: 16,839,715-16,843,097	HMEL009192g1.t1	within		CG7896-PA Dmel 118.627 2.22795e-26	toll-like receptor 6 (Bicyclus anynana) E-value: 0.0 Score: 3,261 Ident.: 82.9% || carboxypeptidase N subunit 2-like (Galleria mellonella)	carboxypeptidase N subunit 2-like [Vanessa tameamea] 1330 1330 100% 0.0 88.07% || leucine-rich repeat-containing protein 15-like [Aphantopus hyperantus] 1274 1274 100% 0.0 84.20%	n	n
									2	Hmel210001o: 16,849,495-16,854,418	HMEL009190g1.t1	just downstream, within some min	tap42	Tap42-PA Dmel 206.453 2.54232e-53. Orthologous to human IGBP1 (immunoglobulin binding protein 1).	immunoglobulin-binding protein 1b - Galleria mellone E-value: 0.0 Score: 1,434 Ident.: 81.8% || Putative chilling-inducible protein - Danaus plexippus E-value: 0.0 Score: 1,359 Ident.: 77.7%	immunoglobulin-binding protein 1 [Vanessa tameamea] 562 562 100% 0.0 83.58%	n	y
Hmel213001o	13	10681576	10952591	2.02046e-05	3.09107e-05	10814473	10831919	Hmel213001o:10814473-10831919	1	Hmel213001o: 10,897,229-10,944,823	HMEL010907g1.t1	downstream (bits of the gene, until large transcript)	rugose	rugose- rg-PR Dmel 1015.37 0	neurobeachin-like (Bicyclus anynana) alignment E-value: 0.0 Score: 9,714 Ident.: 86.2%	neurobeachin-like [Vanessa tameamea] 3800 3800 93% 0.0 89.83%	n	y
Hmel217001o	17	6471811	6842650	2.49738e-06	1.12334e-05	6663542	6662709	Hmel217001o:6662709-6663542	1	Hmel217001o: 6,657,091-6,660,829	HMEL033852g1.t1	within gene	harmonin	CG5921-PD Dmel 253.832 3.89205e-67	Putative harmonin - Danaus plexippus. E-value: 0.0 Score: 2,539 Ident.: 75.1%	putative harmonin [Danaus plexippus plexippus] 918 918 89% 0.0 74.70%	n	y
Hmel219001o	19.1	6994407	7135638	3.54376e-06	0.000107354	7069700	7070296	Hmel219001o:7069700-7070296	1	Hmel219001o: 7,073,712-7,078,499	HMEL002660g1	downstream	pgm2a	Pgm2a-PA Dmel 229.18 3.89856e-60	phosphoglucomutase-2 (Bombyx mandarina) E-value: 1.3e-150 Score: 1,138 Ident.: 74.2%	phosphoglucomutase-2 [Aphantopus hyperantus] 480 480 79% 3e-165 79.57%	n	y
Hmel219001o	19.2	13344506	13565647	2.18205e-05	5.94941e-05	13433673	13428794	Hmel219001o:13428794-13433673	1	Hmel219001o: 13,432,097-13,435,686	HMEL034861g1.t1	within, small		no good	androgen-dependent TFPI-regulating protein-like (Bicyclus anynana) E-value: 9.9e-100 Score: 756 Ident.: 57.0%	androgen-dependent TFPI-regulating protein-like [Vanessa tameamea] 290 290 95% 2e-97 59.48%	y	n
									2	Hmel219001o: 13,438,186-13,463,849	HMEL034862g1.t1	downstream, within second peak	ABCG	CG5853-PC Dmel 800.431 0	ATP-binding cassette subfamily member 4 (Limenitis arthemis astyanax)	ATP-binding cassette subfamily member 4 [Limenitis arthemis astyanax] 1216 1216 100% 0.0 90.13%	y	y

### Sheet: era.mel.summary
erato				melpomene
number outlier regions	12			number outlier regions	16
total number genes annotated	23			total number genes annotated	22
regions with 1gene	2			regions with 1gene	16
regions with 2genes	9			regions with 2genes	6
regions more 2genes	1	chr18b, wide		regions more 2genes	0
selected candidate gene info (n=28)	no.genes.flybase	no.erato	no.mel	total
wing disc development	419	1	4	5 (+1 vein knrl)
septate junction assembly	83	3	1	4
open tracheal system development	277	3	2	5
neuromuscular junction development (within synapse org.)	192	1	2	3
regulation of cell death	344	0	4	4
determination of adult lifespan	171	0	2	2
response to oxidative stress	293	0	2	2
nervous system development	1340	2	3	5
response to stress	2810	0	4	4
